# Biopsychosocial Correlates of Resting and Stress-Reactive Salivary GDF15: Preliminary Findings

**DOI:** 10.1101/2025.02.27.640377

**Authors:** Cynthia C. Liu, Caroline Trumpff, Qiuhan Huang, Robert-Paul Juster, Martin Picard

## Abstract

Growth differentiation factor 15 (GDF15) is a biomarker of energetic stress related to aging, disease, and mitochondrial defects. We recently showed that GDF15 is quantifiable in saliva and acutely inducible by psychosocial stress. To date, the associations between GDF15 and biopsychosocial factors and individual characteristics remain unknown. Here, in a sample of healthy working adults (*n* = 198, 70% females), we first confirmed that salivary GDF15 reacts to acute psychosocial stress, peaking 10 min following a socio-evaluative stress paradigm (+28.3%, *g* = 0.50, *p* < 0.0001). We then explored associations between i) baseline GDF15 and ii) GDF15 stress reactivity and a variety of trait- and state-level biopsychosocial factors including sex and gender characteristics; measures of mental health, stress, and burnout; physical health and health behaviors; and anthropometric and blood-based metabolic biomarkers. Baseline salivary GDF15 was higher in men than in women and was positively correlated with testosterone, while negatively correlated with estrogen and traditionally feminine gender roles. Of the psychosocial factors examined, we found that work-related stress variables were most consistently related to GDF15, with work-related cynicism, burnout, and emotional exhaustion predicting higher GDF15 reactivity, while job-related autonomy and utilization of competence predicted smaller GDF15 responses. Consistent with GDF15’s induction in metabolic and renal diseases, baseline GDF15 was also positively correlated with indirect markers of metabolic disease including waist-to-hip ratio, creatinine, and albumin. Finally, participants with greater GDF15 reactivity also exhibited greater cortisol reactivity, consistent with the role of GDF15 in stress regulation and energy mobilization. Together, this exploratory analysis of salivary GDF15 suggest new biological and psychosocial correlates, calling for large-scale studies connecting human experiences with biological markers of energetic stress.
