## Supplemental Table 1 for "Biopsychosocial Correlates of Resting and Stress-Reactive Salivary GDF15: Preliminary Findings"

### Sheet: Sheet1
Supplemental Table 1
GDF correlations with FDR correction for multiple comparisons
	Baseline GDF15			GDF15 reactivity
Variables	Partial correlation (Spearman's r)	p-value	FDR-adjusted p-value	Partial correlation (Spearman's r)	p-value	FDR-adjusted p-value
Sex and Gender characteristics
Bem Femininity	-0.185936	0.00981892	0.019638	-0.0248972	0.73244	0.73244
Bem Masculinity	0.127652	0.0776531	0.116479	-0.115782	0.110711	0.272724
Estrogen	-0.194083	0.00683983	0.019638	0.0967642	0.181816	0.272724
Estrogen/Progesterone	0.0600419	0.409319	0.409319	0.134719	0.0638568	0.272724
Progesterone	-0.093538	0.194542	0.23345	-0.0860415	0.234137	0.280964
Testosterone	0.251738	0.000371876	0.002232	-0.104628	0.145488	0.272724
Psychosocial factors
Burnout - (Exhaustion + cynicism)/personal accomplishment	0.00279676	0.969779	0.969779	0.18655	0.0110057	0.1034
Burnout - Cynicism (indifference)	0.00981041	0.894275	0.933511	0.255144	0.000456593	0.021479
Burnout - Emotional exhaustion	-0.0612234	0.406468	0.718099	0.170213	0.0205372	0.123375
Burnout - Professional efficacy	-0.104684	0.155032	0.662409	-0.0301395	0.68382	0.755279
Burnout - Sum	-0.0285266	0.699121	0.888073	0.20156	0.0059373	0.0772152
Chronic stress - lack of social recognition	-0.0853731	0.25316	0.699913	0.161954	0.029851	0.156667
Chronic stress - performance pressure at work	-0.067525	0.366423	0.718099	0.0177992	0.812535	0.849133
Chronic stress - performance pressure in social interactions	-0.0943403	0.202728	0.699913	0.128779	0.0823164	0.254353
Chronic stress - social isolation	-0.0611066	0.412525	0.718099	0.114529	0.124731	0.309211
Chronic stress - social tension	0.0869332	0.240633	0.699913	-0.0432533	0.560983	0.737639
Chronic stress - sum score	-0.105204	0.152977	0.662409	0.124886	0.0903106	0.254353
Chronic stress - worry propensity	-0.021117	0.775408	0.892163	0.0566944	0.44462	0.653594
Chronic stress - overextended at work	-0.110999	0.133604	0.662409	0.0545343	0.463426	0.659424
Chronic stress - social overload	-0.0918522	0.214947	0.699913	0.0986805	0.18384	0.38213
Chronic stress - work discontent	-0.0247385	0.739577	0.891285	0.135802	0.0675603	0.254353
Chronic stress - work overload	-0.119627	0.104822	0.662409	0.0383301	0.605449	0.748289
Education Years of Schooling	0.0115429	0.886646	0.933511	-0.0538496	0.505745	0.699471
Effort/Reward Imbalance Inventory - Effort	-0.0541282	0.463088	0.777326	0.00827735	0.910964	0.911
Effort/Reward Imbalance Inventory - Overcommitment	-0.0384214	0.602605	0.799303	-0.0925679	0.210126	0.41125
Effort/Reward Imbalance Inventory - Reward	-0.0383943	0.602861	0.799303	0.109397	0.138252	0.3243
Effort/Reward Imbalance Inventory - Reward - Esteem	0.0814273	0.269216	0.702953	-0.0392586	0.595724	0.748289
Effort/Reward Imbalance Inventory - Reward - Security	-0.0663662	0.368117	0.718099	0.0324862	0.660675	0.755279
Effort/Reward Imbalance Inventory - Reward - Wealth	-0.061506	0.4043	0.718099	0.176562	0.0162105	0.114143
Job Content Questionnaire - Decision latitute	0.0711153	0.334761	0.718099	-0.152757	0.0379085	0.162364
Job Content Questionnaire - Psychological demands	-0.00974277	0.895284	0.933511	0.018261	0.805654	0.849133
Job Content Questionnaire - Social support from colleagues	-0.0374061	0.612232	0.799303	-0.12656	0.086043	0.254353
Job Content Questionnaire - Social support from superiors	-0.0468466	0.525465	0.799303	-0.0294109	0.691068	0.755279
Job Content Questionnaire - Social support summary	-0.0706264	0.338103	0.718099	-0.0766958	0.29944	0.5405
Job Content Questionnaire - Utilization of competence	0.070271	0.340546	0.718099	-0.175805	0.0166808	0.114143
Job Content Questionnaire - Workplace control	0.0901954	0.220837	0.699913	-0.0981252	0.183911	0.38213
Memory Complaints	-0.00800486	0.913649	0.933511	0.062801	0.395751	0.600387
Mental health wellbeing average	0.0750839	0.30842	0.718099	-0.129152	0.079758	0.254353
Occupational Status Earnings	0.0886219	0.226509	0.699913	-0.0714691	0.331043	0.5405
Occupational Status Education	0.127468	0.0812967	0.662409	-0.119704	0.102717	0.268944
Occupational Status PUMF Classification	-0.0155008	0.832785	0.931926	-0.0356588	0.628023	0.755279
Occupational Status Rank	-0.117741	0.107568	0.662409	0.06973	0.342974	0.5405
Occupational Status Scores	0.116438	0.111543	0.662409	-0.0696275	0.343686	0.5405
Perceived social support	-0.0498118	0.49956	0.799303	-0.0425978	0.5648	0.737639
Self-esteem	0.0408434	0.584076	0.799303	-0.154781	0.0374803	0.162364
Self-reported depression symptoms (BDI)	-0.0210729	0.77827	0.892163	0.0318767	0.670983	0.755279
Self-reported PTSD (PCL-C)	-0.116376	0.116682	0.662409	0.200785	0.00657151	0.0772152
Ten item personality index - Agreeableness	-0.0403456	0.584548	0.799303	-0.0834945	0.258508	0.48692
Ten item personality index - Conscientiousness	-0.04103	0.578186	0.799303	0.012938	0.861244	0.879717
Ten item personality index - Emotional stability	0.118706	0.107545	0.662409	-0.0977024	0.187026	0.38213
Ten item personality index - Extraversion	-0.137519	0.0619481	0.662409	0.208532	0.00450165	0.0772152
Ten item personality index - Openness	-0.0250633	0.734183	0.891285	-0.124155	0.0922263	0.254353
Work Hours per Week	0.17437	0.0145123	0.662409	-0.0679525	0.345223	0.5405
Wellbeing and health behaviors
# Physical health conditions	0.0401495	0.576351	0.625474	0.0382678	0.595322	0.744153
Alcohol use disorders/alcohol abuse	0.126243	0.0859807	0.429905	0.0617339	0.403843	0.673072
Caffeinated beverages per day	-0.0727253	0.311068	0.518447	0.00883248	0.902465	0.902465
Self-reported drug abuse	-0.0884698	0.231107	0.518447	0.166422	0.0239558	0.119779
Self-reported sleep quality	-0.0366243	0.625474	0.625474	0.0946678	0.207479	0.518697
Biomarkers
Albumin	0.289058	5.48394e-05	0.0005225	-0.158826	0.0294787	0.556979
Allostatic load - Clinical	0.0555682	0.439181	0.752605	-0.00171387	0.981029	0.981029
Allostatic load - Hybrid	0.0467856	0.51494	0.752605	0.0521142	0.469343	0.823315
Allostatic load - Sex specific	-0.00591525	0.93442	0.969744	0.0451215	0.531081	0.823315
Body mass index	0.0157397	0.826681	0.969744	0.0314498	0.662505	0.839173
C-reactive protein high-sensitivity	-0.0754558	0.298246	0.655259	0.0705275	0.332286	0.78918
Cholesterol to HDL Ratio	0.12135	0.0944727	0.448747	0.0421862	0.563321	0.823315
Cholesterol total	0.0486678	0.503761	0.752605	0.092321	0.205203	0.556979
Creatinine	0.291858	4.19213e-05	0.0005225	-0.126953	0.0809079	0.556979
Dehydroepiandrosterone sulphate	0.062739	0.387306	0.735881	0.0923867	0.203676	0.556979
Fibrinogen	-0.0749446	0.304106	0.655259	0.0944428	0.196131	0.556979
Glycosylated hemoglobin	-0.00276999	0.969744	0.969744	-0.00482453	0.947468	0.981029
HDL Cholesterol	-0.0904972	0.213116	0.655259	0.0347713	0.633882	0.839173
Insulin	0.00722499	0.920982	0.969744	0.10522	0.148515	0.556979
Interleukin 6	0.0424696	0.558616	0.758122	0.00905281	0.901083	0.981029
LDL Cholesterol	0.083851	0.2488	0.655259	0.04589	0.52954	0.823315
Triglycerides	0.0737845	0.310386	0.655259	0.12018	0.0986107	0.556979
Tumor necrosis factor alpha	-0.00919067	0.899584	0.969744	0.0429672	0.556112	0.823315
Waist-to-Hip Ratio	0.163229	0.0256053	0.162165	-0.0245702	0.739221	0.877826
TSST response
Cortisol -10min	0.0253154	0.725368	0.981288	-0.109989	0.126836	0.477938
Cortisol 0min	0.0570932	0.427904	0.981288	-0.141965	0.0483167	0.23667
Cortisol +10min	0.131074	0.0677797	0.66444	-0.196655	0.00599105	0.042
Cortisol +20min	0.137945	0.0544659	0.66444	-0.247154	0.000512248	0.01372
Cortisol +30min	0.134226	0.0613737	0.66444	-0.23204	0.00113149	0.01372
Cortisol +40min	0.166342	0.0201194	0.66444	-0.241297	0.000700515	0.01372
Cortisol % change from baseline	0.105942	0.140473	0.688318	-0.191262	0.00755203	0.04655
Cortisol absolute change from baseline	0.128021	0.0744934	0.66444	-0.228203	0.00137291	0.01372
Cortisol AUCg	0.125122	0.0813599	0.66444	-0.228052	0.0013833	0.01372
Cortisol AUCi	0.115912	0.1066	0.68245	-0.208491	0.00353066	0.0285833
Diastolic blood pressure -10min	0.0215831	0.764567	0.981288	0.0432656	0.549169	0.914489
Diastolic blood pressure 0min	-0.0135065	0.851344	0.981288	0.0875505	0.22479	0.7868
Diastolic blood pressure +10min	0.0459946	0.523156	0.981288	0.0145927	0.839956	0.914489
Diastolic blood pressure +40min	0.0035141	0.961214	0.981288	0.0599684	0.40742	0.907391
Diastolic blood pressure % change from baseline	0.0363813	0.613602	0.981288	0.0607221	0.400307	0.907391
Diastolic blood pressure absolute change from baseline	0.0346319	0.63077	0.981288	0.0718178	0.319674	0.907391
Diastolic blood pressure AUCg	0.0160535	0.824183	0.981288	0.0625598	0.387418	0.907391
Diastolic blood pressure AUCi	0.00784223	0.913579	0.981288	0.0415761	0.565907	0.914489
Systolic blood pressure -10min	0.0748638	0.298268	0.981288	0.0257126	0.721931	0.914489
Systolic blood pressure 0min	0.0170845	0.812614	0.981288	0.0193149	0.789229	0.914489
Systolic blood pressure +10min	0.039223	0.586161	0.981288	0.031534	0.662482	0.914489
Systolic blood pressure +40min	-0.00169488	0.981288	0.981288	0.034947	0.629455	0.914489
Systolic blood pressure % change from baseline	-0.0115531	0.872647	0.981288	-0.00657566	0.927495	0.946823
Systolic blood pressure absolute change from baseline	0.0104067	0.885192	0.981288	-0.023099	0.7492	0.914489
Systolic blood pressure AUCg	0.0179886	0.803397	0.981288	0.0353582	0.625427	0.914489
Systolic blood pressure AUCi	-0.0536143	0.457803	0.981288	0.0168682	0.815889	0.914489
Heart rate -10min	-0.0226717	0.753067	0.981288	0.0142587	0.843571	0.914489
Heart rate 0min	0.0327899	0.649063	0.981288	-0.0153942	0.831293	0.914489
Heart rate +10min	-0.0114533	0.873737	0.981288	-0.00237242	0.97381	0.9738
Heart rate +40min	-0.0397673	0.581954	0.981288	0.0602916	0.404893	0.907391
Heart rate % change from baseline	0.00721003	0.920315	0.981288	0.00838557	0.907617	0.946221
Heart rate absolute change from baseline	0.0138351	0.84777	0.981288	0.0135366	0.8514	0.914489
Heart rate AUCg	-0.0208373	0.773052	0.981288	0.0316437	0.662212	0.914489
Heart rate AUCg	-0.0230919	0.749274	0.981288	0.0129127	0.858541	0.914489
Mean arterial pressure -10min	0.0503882	0.484206	0.981288	0.0414644	0.565936	0.914489
Mean arterial pressure 0min	-0.00439358	0.951392	0.981288	0.0696825	0.334311	0.907391
Mean arterial pressure +10min	0.0617107	0.391434	0.981288	0.0210303	0.771008	0.914489
Mean arterial pressure +40min	-0.0127316	0.860143	0.981288	0.0404268	0.576703	0.914489
Mean arterial pressure % change from baseline	0.02586	0.719705	0.981288	0.017381	0.80991	0.914489
Mean arterial pressure absolute change from baseline	0.028831	0.689085	0.981288	0.0170644	0.813308	0.914489
Mean arterial pressure AUCg	0.0199209	0.782779	0.981288	0.0569782	0.431244	0.914489
Mean arterial pressure AUCi	-0.0072902	0.919641	0.981288	0.023603	0.744562	0.914489
PASA - Anticipatory challenge	-0.112481	0.125348	0.68245	0.155184	0.0344306	0.187289
PASA - Anticipatory stress	-0.0750622	0.30856	0.981288	0.116021	0.115795	0.477938
PASA - Anticipatory threat	-0.0896205	0.222548	0.981288	0.0336272	0.64864	0.914489
PASA - Control expectancy	0.0401724	0.584129	0.981288	-0.0166111	0.821477	0.914489
PASA - Primary appraisal distress	-0.116572	0.113075	0.68245	0.114508	0.120654	0.477938
PASA - Secondary appraisal distress	-0.00351941	0.961769	0.981288	-0.0656863	0.371756	0.907391
PASA - Self-concept competence	-0.0286195	0.69663	0.981288	-0.0824306	0.262044	0.855867
